# Y and Mitochondrial Chromosomes in the Heterogeneous Stock Rat Population

**DOI:** 10.1101/2023.11.29.566473

**Authors:** Faith Okamoto, Apurva S Chitre, Thiago Missfeldt Sanches, Denghui Chen, Daniel Munro, NIDA Center for GWAS in Outbred Rats, Oksana Polesskaya, Abraham A Palmer

## Abstract

Genome-wide association studies typically evaluate the autosomes and sometimes the X Chromosome, but seldom consider the Y or mitochondrial Chromosomes. We genotyped the Y and mitochondrial chromosomes in heterogeneous stock rats (*Rattus norvegicus*), which were created in 1984 by intercrossing eight inbred strains and have subsequently been maintained as an outbred population for 100 generations. As the Y and mitochondrial Chromosomes do not recombine, we determined which founder had contributed these chromosomes for each rat, and then performed association analysis for all complex traits (n=12,055; intersection of 12,116 phenotyped and 15,042 haplotyped rats).

We found the eight founders had 8 distinct Y and 4 distinct mitochondrial Chromosomes, however only two of each were observed in our modern heterogeneous stock rat population (Generations 81-97). Despite the unusually large sample size, the p-value distribution did not deviate from expectations; there were no significant associations for behavioral, physiological, metabolome, or microbiome traits after correcting for multiple comparisons. However, both Y and mitochondrial Chromosomes were strongly associated with expression of a few genes located on those chromosomes, which provided a positive control. Our results suggest that within modern heterogeneous stock rats there are no Y and mitochondrial Chromosomes differences that strongly influence behavioral or physiological traits. These results do not address other ancestral Y and mitochondrial Chromosomes that do not appear in modern heterogeneous stock rats, nor do they address effects that may exist in other rat populations, or in other species.

**Article Summary:** Heterogeneous stock rats were created in 1984 by intercrossing eight inbred strains. This genetically and phenotypically diverse population has been used for numerous genetic studies. We developed a method (leveraging existing data) to identify the founder strain origin of Y and mitochondrial Chromosomes in modern heterogeneous stock rats. We examined effects of these chromosomes’ genotype on behavioral, physiological, and gene expression traits among 12,055 rats. We found no significant associations, except for expression of genes located on these chromosomes.
