## Supplementary material for "Y and Mitochondrial Chromosomes in the Heterogeneous Stock Rat Population": Reagent Table

### Sheet: Sheet1
Data type	Experimental species	Symbol/name used in publication	Source – public	Source – published	Source – unpublished	Identifiers	New reagent	Comments
gene (source not applicable)	Rattus norvegicus	Dkc1	NA	NA	NA	Ensembl:ENSRNOG00000055562
	Rattus norvegicus	Ddx3y	NA	NA	NA	Ensembl:ENSRNOG00000057231		Not to be confused with Ddx3 (ENSRNOG00000002501)
	Rattus norvegicus	Mt-nd1	NA	NA	NA	Ensembl:ENSRNOG00000030644
	Rattus norvegicus	Mt-nd2	NA	NA	NA	Ensembl:ENSRNOG00000031033
	Rattus norvegicus	Mt-nd3	NA	NA	NA	Ensembl:ENSRNOG00000033615
	Rattus norvegicus	Mt-nd4l	NA	NA	NA	Ensembl:ENSRNOG00000031053
	Rattus norvegicus	Mt-nd4	NA	NA	NA	Ensembl:ENSRNOG00000029707
	Rattus norvegicus	Mt-nd5	NA	NA	NA	Ensembl:ENSRNOG00000029971
	Rattus norvegicus	Mt-nd6	NA	NA	NA	Ensembl:ENSRNOG00000029042
	Rattus norvegicus	12S rRNA	NA	NA	NA	Ensembl:ENSRNOG00000030478
	Rattus norvegicus	16S rRNA	NA	NA	NA	Ensembl:ENSRNOG00000043866
strain, strain_background	Rattus norvegicus	HS rats	Medical College of Wisconsin			RRID:RGD_2314009		One of three breeding locations used
	Rattus norvegicus	HS rats	Wake Forest University			RRID:RGD_13673907		One of three breeding locations used
	Rattus norvegicus	HS rats	University of California San Diego			RRID:RGD_155269102		One of three breeding locations used; also called "HS West"
genetic reagent (in whole organism)	NA
cell line	NA
transfected construct (in cell line)	NA
antibody	NA
recombinant DNA reagent	NA
sequence-based reagent	NA
peptide, recombinant protein	NA
large-scale dataset	Rattus norvegicus	Ramdas et al. 2018		DOI:10.6084/m9.figshare.7504475.v1				Public HS founder genotypes with sample name mixup
	Rattus norvegicus	low-coverage genotypes	Sequence Read Archive			SRA_accession:PRJNA1022514
	Rattus norvegicus	STR data			Ryan Eveloff, Melissa Gymrek's lab			Provided post-filtration
commercial assay	NA
chemical compound, drug	NA
software, algorithm	NA	adjustText	https://zenodo.org/records/7648985			RRID:SCR_022260		Version 0.8, label founders in homozygous reference vs alternate plots
	NA	BioPython (Bio.Phylo)	https://biopython.org/	PMID:19304878, PMID:22909249		RRID:SCR_007173		Version 1.81, made NJ trees
	NA	cowplot	https://wilkelab.org/cowplot/			RRID:SCR_018081		Version 1.1.1, arrange & theme R plots
	NA	edgeR		PMID:19910308		RRID:SCR_012802		Version 3.40.2, used only for TMM normalization (not DE analysis)
	NA	GCTA	https://yanglab.westlake.edu.cn/software/gcta	PMID:21167468				Version 1.26.0, MLMA
	NA	genio	https://CRAN.R-project.org/package=genio					Version 1.1.2, writing genotype files
	NA	ggplot2	https://ggplot2.tidyverse.org	DOI:10.1007/978-0-387-98141-3		RRID:SCR_014601		Version 3.4.4, general R visualizations
	NA	Jupyter Notebooks	https://jupyter.org/			RRID:SCR_018315		Version 8.13.2, running Python code
	NA	Matplotlib	https://matplotlib.org/	DOI:10.1109/MCSE.2007.55		RRID:SCR_008624		Version 3.7.1, general Python visualizations
	NA	NumPy	https://numpy.org/	PMID:32939066		RRID:SCR_008633		Version 1.24.3, general Python data storage/analysis
	NA	pandas	https://zenodo.org/record/7549438	DOI:10.25080/Majora-92bf1922-00a		RRID:SCR_018214		Version 1.5.3, general Python data storage/analysis
	NA	PLINK	www.cog-genomics.org/plink/1.9	PMID:25722852		RRID:SCR_001757		Version 1.90b3.31 (64 bit), filter genotypes for & construct GRM
	NA	pyMSAviz	https://github.com/moshi4/pyMSAviz					Version 0.4.0, visualizing pseudo-alignments
	NA	Python	http://www.python.org/			RRID:SCR_008394		Version 3.10.11, genotype analysis
	NA	R	https://www.r-project.org/					Version 4.2.3, all non-MLMA statistical analysis
	NA	RStudio	http://www.posit.co/			RRID:SCR_000432		Version 2023.6.0.421, running R code
	NA	scikit-allel	https://github.com/cggh/scikit-allel	DOI:10.5281/zenodo.7946569				Version 1.3.6, loading VCFs in Python
	NA	scikit-learn	https://scikit-learn.org/	http://jmlr.org/papers/v12/pedregosa11a.html		RRID:SCR_002577		Version 1.2.2, running PCA
	NA	Seaborn	https://seaborn.pydata.org/	DOI:10.21105/joss.03021		RRID:SCR_018132		Version 0.12.2, homozygous reference vs alternate visualization
	NA	toyplot	https://www.osti.gov/biblio/1335046					Version 1.0.3, tree visualization
	NA	toytree		DOI:10.1111/2041-210X.13313				Version 2.0.1, tree visualization
	NA	NJ		PMID:3447015				Tree construction
	NA	GRM		PMID:20562875				Correcting for nuclear genome relatedness
	NA	MLMA		PMID:24473328				PheWAS method
	NA	TMM		PMID:20196867				RNA-seq normalization, run using edgeR
	NA	BH		PMID:11682119				FDR adjustment
other	Rattus norvegicus	ddGBS		PMID:32398234				low-coverage library preparation method
	Rattus norvegicus	lcWGS		DOI:10.5281/zenodo.6621800				low-coverage library preparation method
	Rattus norvegicus	high-coverage WGS		DOI:10.5281/zenodo.10002191
	Rattus norvegicus	RatGTEX datasets	https://ratgtex.org/	DOI:10.17504/protocols.io.rm7vzyk92lx1/v1				RNA-seq read count data pipeline
